# Global analysis of human-to-mouse contact-dependent intercellular mRNA and lncRNA transfer in cell culture

**DOI:** 10.1101/2021.11.28.470233

**Authors:** Sandipan Dasgupta, Daniella Y. Dayagi, Gal Haimovich, Emanuel Wyler, Tsviya Olender, Robert H. Singer, Markus Landthaler, Jeffrey E. Gerst

## Abstract

Full-length mRNAs can transfer between adjacent mammalian cells via direct cell-to-cell connections called tunneling nanotubes (TNTs). However, the extent of mRNA transfer at the transcriptome-wide level (the *transferome*) is unknown. Here, we analyzed whole transcriptome mRNA and lncRNA transfer between heterogeneous human-mouse cell populations in *in vitro* co-culture using RNA-sequencing. Our data indicate that mRNA transfer is non-selective, prevalent across the human transcriptome, and that the amount of transfer to mouse embryonic fibroblasts (MEFs) strongly correlates with the endogenous level of gene expression in donor human breast cancer cells (MCF7). These results were validated by both quantitative RT-PCR and *in situ* hybridization, and analysis shows that typically <1% of endogenous mRNAs and lncRNAs undergo transfer. Non-selective expression-dependent RNA transfer was further validated using synthetic RNA reporters. Notably, significant differential changes in the native MEF transcriptome were observed in response to co-culture, including the upregulation of multiple cancer and cancer-associated fibroblast-related genes and pathways. Together, these results lead us to suggest that TNT-mediated RNA transfer could be a phenomenon of physiological importance under both normal and pathogenic conditions.
