## Supplementary Data File 5 for "Global analysis of human-to-mouse contact-dependent intercellular mRNA and lncRNA transfer in cell culture"

### Sheet: FISH probes
target mRNA	tdTomato	human KRT8	human PSAP	human CCND1
dye	Cy5	Quasar® 570	Quasar® 570	Quasar® 570
oligo_1	ttgatgacctcctcgccctt	acagaggaagtggacagcat	cagatataaatctgccctgc	aacaaaactcccctgtagtc
oligo_2	caccttgaagcgcatgaact	gaaggggacagggttgagag	cattctttcagtccaaggac	atcttagaggccacgaacat
oligo_3	cgttcatggagccctccatg	taagagcagcagctaggcat	ttgttccaaacggtctgcag	atggagttgtcggtgtagat
oligo_4	ccctcgatctcgaactcgtg	gttgggcatacctggatttc	gggaagggatttcactgttg	aatgaaatcgtgcggggtca
oligo_5	ttggtcaccttcagcttggc	tctttccgtcattccataac	caacgtctttgcatatgtcg	tctggcattttggagaggaa
oligo_6	atgtcccaggcgaagggcag	ctccaattatacactccttt	cttcagcatatcaccagctg	cggatgatctgtttgttctc
oligo_7	gtacatgaactggggggaca	aggtaaggggtaggagggac	cacaggtcttctccaagtaa	cggtagtaggacaggaagtt
oligo_8	tgcttcacgtacgccttgga	caagatcatcgaggacctga	gacatgttcggtttcggaag	acttgatcactctggagagg
oligo_9	ttcttgtaatcggggatgtc	tcagagactggagccattac	cactatctccttgcatgaag	tcaaaatgctccggagagga
oligo_10	ttgaagccctcggggaagga	ttggagaagaagggacccca	ggatgacagggaggtaggag	gagaatgaagctttcccttc
oligo_11	tcgaagttcatcacgcgctc	tggagagcaaaatccgggag	ggctcatttctcctttaatg	gatggaagggggaaagagca
oligo_12	tgggtcacggtcaccagacc	ctggagaccgagaaccggag	agaggttgagagcagagcac	ctatcatctgtagcacaacc
oligo_13	ttgtagatcagcgtgccgtc	gagatcctggacagagtgag	taggtgcttctggagagact	cctttgtgttaatgcctatt
oligo_14	aagttggtgccgcgcatctt	gatggacatggtagaggcag	agctgcttctggtgattcag	aggatggaacctaatcctct
oligo_15	tggtcttcttctgcattacg	gacaccttgtaggacttctg	ctctgggatcttattggact	agcaaagtacagagatgcct
oligo_16	tggatctcgcccttcagcac	tgtaggagcggctgctgaag	tgaatgcagtcctggcaaac	aggttacacatctacctacg
oligo_17	gtccttcagcttcagggcct	agaagctcgaggagctgatg	tacagcagtctggatgtcag	acttcagccatgaataaggt
oligo_18	ttgaactccaccaggtagtg	tgaccgtaactgcggtgatg	atagttcttgcatatgtcgg	acgctactgtaaccaagagg
oligo_19	cttcttggccatgtagatgg	ttgttgagggtcttgatctg	gcaatttcagaatactggct	tgtcactggatggtttgttg
oligo_20	tagtagtagccgggcagttg	cgtaccttgtctatgaagga	tctttcacctcatcacagaa	gtatcgtaggagtgggacag
oligo_21	gatgtccagcttggtgtcca	acttggtctccagcatcttg	agggatgacattcttggagg	gggtagaaaaccagcatctc
oligo_22	tgtagtcctcgttgtgggag	tcgaacatgttgtccatgtt	tcgtgcttcttaatgggctc	acaaaccaagtagctgtggg
oligo_23	cgctcgtactgttccacgat	cctaaggttgttgatgtagc	aacatcagactttgctggga	acatggatattcccaaacca
oligo_24	atgccccaggaacaggtggt	tacttgttcttgaagtcctc	cttgttgttgtcaatcagct	ctcaaagtcctgcttgcaaa
oligo_25	atgttgttgtcctcggagga	tacgcttattgatctcatcc	agcttcgagcacattttgtc	tcatcctggcaatgtgagaa
oligo_26	catgaactctttgatgacgg	acaaattcgttctccatctc	tttggctgagtcacgtgaac	tttcaaacaccagttggcac
oligo_27	cctccatgcgcaccttgaag	atccacatccttcttgatga	tcttgcacacttcgcagaag	ctaggtaaacctctgaggtc
oligo_28	aactcgtggccgttcatgga	ctaccttgttcatgtaagct	ccaggttgcgatccaaataa	aacccttaaaaaccacctgt
oligo_29	ttggtcaccttcagcttggc	ctgaggaagttgatctcgtc	aagctgcagcctttctcaag	cttccggtgtgaaacatcta
oligo_30	atgtcccaggcgaagggcag	cggatctcctcttcatatag	tctgccacaaactgatcaca	tcatactggccttatgaaca
oligo_31	gtacatgaactggggggaca	cagatgtgtccgagatctgg	cacgaaggaaggatccatca	cgccaaacaggctgaatcaa
oligo_32	tgcttcacgtacgccttgga	ctgttgtccatggacagcac	cacacatggcgtttgcaatg	ctgtccaatcagatgactct
oligo_33	ttcttgtaatcggggatgtc	tgacctcagcaatgatgctg	caagatggaatattcctcct	gagtaccctaattttccttg
oligo_34	ttgaagccctcggggaagga	ttggcaatatcctcgtactg	aaaccaatgctgtggtttct	tcatcggaaccgaacttagg
oligo_35	tcgaagttcatcacgcgctc	cctcatacttgatctggtac	ttgcagacagcaatgctaca	tttaaaggaaggggcagggg
oligo_36	ttgtagatcagcgtgccgtc	agatctcagtctttgtgcgc	aaaaggggcactgaagcagc	gccaagatgtgcaaattgtc
oligo_37	aagttggtgccgcgcatctt	ctgatgttccggttcatctc	agtgcatcaacatccatcta	caacggtagcagcgcaataa
oligo_38	tggtcttcttctgcattacg	tttgaggccctcaatctcag	gcaagggcaggctaaaagac	gaatatttccaaaccgtgcc
oligo_39	tggatctcgcccttcagcac	gacaacttggcgttggcatc	tcaaccaagagggttgatgg	cctccaatagcagcaaacaa
oligo_40	gtccttcagcttcagggcct	agcttgacgttcatcagctc	catgtcagggctcagaacaa	cctttttggaatagagcagt
oligo_41	ttgaactccaccaggtagtg	tgtaggtggcgatctcgatg	atccctatgctattacagtg	ccatggctaagtgaagcatg
oligo_42	cttcttggccatgtagatgg	ctggtggtcttcgtatgaat	cacgggaaagccaaatcaca	aactactatgatgctacgcc
oligo_43	tagtagtagccgggcagttg	tcgatcttcttcacaaccac	caaacaaggcatcaccagga	agagtcctacaggtacaacg
oligo_44	gatgtccagcttggtgtcca	acgtcagaggactcagacac	agagctagcaggttacattc	ctggcttcattgagatttgg
oligo_45	tgtagtcctcgttgtgggag	caggtagtaaactccccagg	tgtccacacgctcacacaag	gggtgcaaattcttttggtt
oligo_46	cgctcgtactgttccacgat	attgttttgtagctggaggc	ggacatgtaggcaacacgag	ccatcacgacagacaaagcg
oligo_47	tacaggaacaggtggtggcg	gagctagctgaggttttatt	tctatgagacaagggagggg	acacacaacatccaggactt
oligo_48	cttgtacagctcgtccatgc	cacagagatattcacggctc	accagaagtggacagaagcg	ggaaacatgccggttacatg
oligo_49		tactgccaccagtggaattc
oligo_50		gagggtcagcccaatgccac
oligo_51		tggagaagctcagggcattg
oligo_52		ggatggaataagccttcagg
oligo_53		actcctgcgactggcggatg
oligo_54		gaggagtggagtggtgggag
oligo_55		tcttgtgattgtgggtggtg
oligo_56		tgggaggcaggggtgggaat
oligo_57		ctcactgtcttgggaccagg
oligo_58		ctgacatcactttccagact
oligo_59		ggctgctttattggaagcta
oligo_60		gatcactcaggcctcagaat

### Sheet: PCR primers
Name	Sequence (5' to 3')
18 S Forward (mouse+human)	CTCAACACGGGAAACCTCAC
18S Reverse (mouse+human)	CGCTCCACCAACTAAGAACG
ACTB-forward	CTGGGACGACATGGAGAAAA
ACTB-reverse	AAGGAAGGCTGGAAGAGTGC
ACTG1-forward	CACCATTGGCAATGAGCGGTTC
ACTG1-reverse	AGGTCTTTGCGGATGTCCACGT
COL4A4-forward	CAGGCTCAACTGGTCTAAGAGG
COL4A4-reverse	AGGTGGACCAAAGTGACTGGCA
CSDE1-forward	GTAGTTTGTGCCATGAAGGAGGC
CSDE-reverse	CCACATCATCGCCAGGCTGTAA
EEF1A1-forward	GATGGCAATGCCAGTGGAACCA
EEF1A1-reverse	GAGAACACCAGTCTCCACTCGG
EEF2-forward	CCTCTACCTGAAGCCAATCCAG
EEF2-reverse	CCGTCTTCACCAGGAACTGGTC
GAPDH-forward	GTCTCCTCTGACTTCAACAGCG
GAPDH-reverse	ACCACCCTGTTGCTGTAGCCAA
GNAS-forward	GCTGCCTCGGGAACAGTAAGA
GNAS-reverse	GCTTTTACCAGATTCTCCAGCAC
HOXA11-forward	CAG CAG AGG AGA AAG AGC GG
HOXA11-reverse	TCGGATCTGGTACTTGGTATAGG
KRT8-forward	ACAAGGTAGAGCTGGAGTCTCG
KRT8-reverse	AGCACCACAGATGTGTCCGAGA
RACK1-forward	GCCATACCAAGGATGTGCTGAG
RACK1-reverse	CACAAGACACCCACTCTGAGTG
SIRT6-forward	TGGCAGTCTTCCAGTGTGGTGT
SIRT6-reverse	CGCTCTCAAAGGTGGTGTCGAA
SLC38A2 -forward	ATGAAGACAGCAGCAGCTACA
SLC38A2 -reverse	GGATCTACATCTGCATAATGGC
TRIM37-forward	GCTCTGACATGCTTCTCGAAGG
TRIM37-reverse	CCAGATCTCCATCTGAAAGCTCG
ZNF18-forward	GATCCCAAGACCCACCTGCATA
ZNF18-reverse	GCTCATCCTCAGTGAAGAAGCC
β-actin_CD1_fragment_forward	ACCACCTGTTCCTGTACGGCATGGACGAGCTGTACAAGTAGGATGACGATATCGCTGCGCTGG
β-actin_CD1_fragment_reverse	CACAAATTTTGTAATCCAGAGGTTGATTGTCGACGCGGCCGCTACAGCCTGGATGGCTACGTACAT
β-actin_CD2_fragment_forward	ACCACCTGTTCCTGTACGGCATGGACGAGCTGTACAAGTAGCGTAGCCATCCAGGCTGTGC
β-actin_CD2_fragment_ reverse	CACAAATTTTGTAATCCAGAGGTTGATTGTCGACGCGGCCGCTGCCACAGGATTCCATACCCAAGAA
β-actin_CD3_fragment_forward	ACCACCTGTTCCTGTACGGCATGGACGAGCTGTACAAGTAGGGTATGGAATCCTGTGGCATCCAT
β-actin_CD3_fragment_ reverse	CACAAATTTTGTAATCCAGAGGTTGATTGTCGACGCGGCCGCTCTAGAAGCACTTGCGGTGCACG
β-actin_3U1_fragment_forward	ACCACCTGTTCCTGTACGGCATGGACGAGCTGTACAAGTAGGCGGACTGTTACTGAGCTGCG
β-actin_3U1_fragment_reverse	CACAAATTTTGTAATCCAGAGGTTGATTGTCGACGCGGCCGCTGTCACCTTCCCCGGGGTGG
β-actin_3U1_fragment_forward	ACCACCTGTTCCTGTACGGCATGGACGAGCTGTACAAGTAGCATTGCTTCTGTGTAAATTATGTACT
β-actin_3U2_fragment_ reverse	CACAAATTTTGTAATCCAGAGGTTGATTGTCGACGCGGCCGCTGTGTAAGGTAAGGTGTGCAC
